# *Pcdh20* is a POU2F3 target gene required for proper tuft cell microvillus organization

**DOI:** 10.1101/2025.03.18.644042

**Authors:** Katherine E. Ankenbauer, Yilin Yang, Chi-Yeh Chung, Leonardo R. Andrade, Sammy Weiser Novak, Brenda Jarvis, Wahida H. Ali Hanel, Jiayue Liu, Victoria Sarkisian, Neil Dani, Evan Krystofiak, Gaizun Hu, Seham Ebrahim, Bechara Kachar, Qizhi Gong, Geoffrey M. Wahl, Ken S. Lau, Jeffrey W. Brown, Uri Manor, Kathleen E. DelGiorno

**Affiliations:** Department of Cell and Developmental Biology, Vanderbilt University, Nashville, TN, USA; Epithelial Biology Center, Vanderbilt University Medical Center, Nashville TN, USA; Center for Computational Systems Biology, Vanderbilt University, Nashville TN, USA; Gene Expression Laboratory, The Salk Institute for Biological Studies, La Jolla, CA, USA; Laboratory of Genetics and Center for Chemical Biology and Proteomics, The Salk Institute for Biological Studies, La Jolla, CA, USA; Waitt Advanced Biophotonics Center, Salk Institute for Biological Studies, La Jolla, CA, USA; Biological and Physical Sciences Department, Columbus State Community College, Columbus, OH, USA; Center for Membrane and Cell Physiology, Department of Molecular Physiology and Biological Physics, University of Virginia School of Medicine, Charlottesville, VA, USA; Laboratory of Cell Structure and Dynamics, NIDCD, NIH, Bethesda, MD, USA; Department of Cell Biology and Human Anatomy, School of Medicine, University of California, Davis, CA, USA; Chemical and Physical Biology Program, Vanderbilt University, Nashville TN, USA; Department of Surgery, Vanderbilt University Medical Center, Nashville, TN, USA; Vanderbilt Ingram Cancer Center, Vanderbilt University Medical Center, Nashville, TN, USA; Vanderbilt Digestive Disease Research Center, Vanderbilt University Medical Center, Nashville, TN, USA; Division of Gastroenterology, Department of Medicine, Washington University in St. Louis, MO, USA; Department of Cell and Developmental Biology, University of California, San Diego, CA, USA

**Keywords:** ChIP-seq, hair cells, stereocilia, mechanotransduction

## Abstract

**BACKGROUND & AIMS:** Tuft cells play protective roles in infection, inflammation, and tumorigenesis through the secretion of cytokines and eicosanoids. Tuft cells are known for their tall, blunt microvilli, thought to be analogous to mechanosensory hair cell stereocilia; however, a functional role for the microvillar apparatus has not been identified. POU2F3 is the master regulator transcription factor for tuft cells, yet how POU2F3 drives formation of this unique structure is unknown. Here, we aimed to identify POU2F3 target genes and commonalities between tuft and hair cells to better understand this unique structure.

**METHODS:** POU2F3 ChIP-seq was performed on tuft cells and compared to the hair cell transcriptome. Tuft cell RNA-seq datasets were interrogated for hair cell structural and mechanosensory genes; expression was validated. Intestinal and gallbladder tuft cells were examined using multiple light and electron microscopy (EM) modalities. PCDH20 was knocked down in mouse models and ultrastructural analyses were performed. The tuft cell cytoskeleton was modeled using AlphaFold3 prediction.

**RESULTS:** Genes encoding structural and mechanosensory proteins common to both tuft and hair cells, including *Pcdh20*, were identified. Imaging localized PCDH20 to tuft cell microvilli and hair cell stereocilia. Genetic ablation of *Pcdh20* in mice resulted in structural defects in tuft cell microvilli, including loss of rigidity and organization. Molecular modeling suggests PCDH20 homodimers link adjacent microvilli.

**CONCLUSIONS:** *Pcdh20* is a POU2F3 target gene in tuft cells, critical to maintain the rigid microvillar apparatus. These findings, together with the shared expression of mechanosensory components like TMC1, support the hypothesis that tuft cells could have mechanosensory capabilities analogous to cochlear hair cells.
