## Supplemental File 2 for "*Pcdh20* is a POU2F3 target gene required for proper tuft cell microvillus organization"

### Sheet: ChIP+Tuft up
Up_regulated_ChIP_overlap
1700037H04Rik
1700056E22Rik
1700112E06Rik
1810046K07Rik
4930427A07Rik
4930539E08Rik
9030624J02Rik
A4galt
Acacb
Acad12
Acot7
Acsl4
Actn1
Adam22
Adcy5
Adh1
Adora1
Aldh2
Aldh3a2
Alox5
Alox5ap
Anxa10
Anxa4
Ap3m2
Aph1b
Apobec1
Appl2
Arhgap27
Arhgap8
Arhgef28
Asah1
Atg14
Atp2a3
Atp2b2
Atp8a1
Atxn7l1
Avil
B4galt4
B4galt5
BC048546
Basp1
Bcl2l14
Bmp2
Bmx
Bpgm
Brms1
Cables2
Cabp1
Cachd1
Camk2b
Car2
Car7
Card10
Cblb
Ccbe1
Ccdc109b
Ccdc129
Ccdc23
Ccnj
Cd200
Cd24a
Cd300lf
Cd47
Cdkn1c
Ceacam2
Cep44
Cers5
Cfi
Chaf1b
Chat
Chn2
Cited4
Cldn14
Clec4a1
Clic6
Clmn
Cmtm8
Cnn3
Colq
Cpne3
Cpvl
Cryba2
Csk
Ctsc
Cystm1
Dapp1
Dclk1
Ddah1
Desi1
Dgki
Dmxl2
Dpysl2
Dusp14
Dyrk4
E330009J07Rik
Eef2k
Ehf
Eml6
Enpp4
Epha4
Ero1lb
Espn
Fam101a
Fam122a
Fam167a
Fam171a1
Fam49a
Fam49b
Fam57a
Fam65b
Fam83d
Fbxl21
Ffar3
Fgfr2
Fkbp9
Fnbp1
Fyb
Gabrg2
Gadd45a
Gcnt1
Gimap3
Gimap5
Gm4952
Gm609
Gmpr
Gnat3
Gngt2
Gprc5c
Gyg
H2afj
Hap1
Hck
Hebp1
Hepacam2
Hipk1
Hist1h1a
Hivep2
Hmgn3
Hmx2
Homer1
Hopx
Hoxa4
Hpgds
Hsf2
Hspa2
Hspb11
Il13ra1
Il17rb
Il25
Il9r
Ildr1
Inpp5d
Itih5
Itpr2
Ivns1abp
Jarid2
Jmy
Kcnd3
Kcnk1
Kctd15
Kdm4a
Kirrel3
Kit
Klf7
Klf9
Krt18
Krt222
Krt23
Krt27
Krt8
Lca5
Lect2
Lgr5
Lima1
Limd2
Lmbr1
Lpar6
Lrmp
Ltc4s
Ly6g6f
Lyn
Lyrm1
Macc1
Map3k3
Map4k4
Matk
Mboat1
Mctp2
Mgll
Mical3
Mn1
Mphosph8
Ms4a8a
Msi2
Myo1b
Myo6
Myrfl
Ncf2
Ndrg1
Nebl
Nek7
Nfatc1
Nlrx1
Nrg4
Nrgn
Nt5c3
Oasl2
Ogdhl
P2rx1
P2rx4
P4ha1
Parm1
Parp8
Patz1
Pcdh20
Pcgf5
Pde2a
Pfkfb3
Phlda1
Phtf2
Pigc
Pik3c2g
Pik3cg
Pik3r5
Pim2
Pirt
Pla2g4a
Plcb2
Plcg2
Pld2
Plekhs1
Plk2
Pnpla6
Pot1a
Pou2f3
Pparg
Ppp1r14c
Ppp1r3b
Ppp3ca
Prkcb
Psd3
Pstpip1
Ptgs1
Ptpdc1
Ptpn18
Ptpn6
Ptprc
Ptprj
Rab27b
Rab3b
Rabgap1
Rabgap1l
Rac2
Rbm38
Rbm43
Rbpms
Reep5
Rgs13
Rgs2
Rgs22
Rhog
Rps6ka2
Rsbn1l
Rtn4ip1
Runx1
S100a11
Samd9l
Sdc4
Sec11c
Sec14l1
Selm
Sema7a
Serpini1
Sh2d7
Siae
Sik1
Skap2
Slc16a2
Slc16a3
Slc1a4
Slc25a20
Slc29a3
Slc2a1
Slc38a9
Slc41a3
Slc4a8
Slco4a1
Smg7
Smim12
Smug1
Soat1
Sox9
Spa17
Spib
St18
St3gal2
Stk38l
Stk40
Strip2
Sucnr1
Suco
Sufu
Suox
Syne2
Synrg
Tax1bp1
Tbc1d1
Tbc1d8
Tead1
Tfb1m
Tle3
Tm4sf4
Tmed8
Tmem121
Tmem141
Tmem158
Tmem176b
Tmem229a
Tmem245
Tmem65
Tmem98
Tmigd1
Tnc
Trak1
Trim38
Trim40
Trpm5
Tslp
Tspan8
Ttll10
Ttll11
Tusc3
Txndc16
Ube2j1
Ubtd1
Umps
Uox
Uspl1
Vamp2
Vav1
Vdac3
Wdr47
Wdr7
Ypel2
Zbtb1
Zbtb20
Zbtb41
Zdhhc17
Zfhx3
Zfp428

### Sheet: ChIP+Tuft down
Down_regulated_ChIP_overlap
Aadac
Acaa2
Acad11
Ace2
Acvr2a
Add3
Adh4
Agmo
Akap7
Akr1b8
Alcam
Aldh1a7
Ap1ar
Aqp4
Arl4d
Atic
B4galnt1
Bco2
Bhlhe40
Ccbl2
Ccnb2
Ccng2
Cd302
Cox10
Cps1
Creb3l2
Cyp2d26
Dhrs3
Dpyd
Dtd1
Eepd1
Eps8
Fam107b
Fam109a
Fam13b
Fam20a
Fermt1
Flrt3
Foxq1
Galm
Gata4
Gda
Gm10639
Gpr39
Gsta1
Gsta4
Hadh
Hsd17b13
Ihh
Il15
Inpp5a
Isx
Klf10
Krt20
Lhpp
Lpgat1
Melk
Mep1b
Met
Mgat5
Mki67
Mtmr12
Mttp
Mxi1
Myc
Mylk
Myo5b
N6amt1
Nceh1
Nedd9
Nek6
Nfib
Ngly1
Nr1h4
Nr3c1
Nrip1
Papss2
Pcsk5
Pfn2
Phlpp2
Plbd1
Pm20d1
Polg2
Ppargc1a
Prkcd
Prlr
Prrx1
Rnf43
Rpia
Rxra
Sesn1
Sestd1
Sh2d4a
Sirt1
Sis
Slc1a1
Slc25a13
Slc28a3
Slc2a2
Slc30a10
Slc7a15
Slc9a2
Smoc2
Snx7
Sprr2a1
Sprr2a2
Sprr2a3
Spsb1
Sptssa
St3gal4
Sult1d1
Tmem135
Tmem252
Tmprss2
Tnfrsf21
Tnfsf10
Trim2
Ttc19
Ugt1a1
Vmp1

### Sheet: ChIP+innerhaircell
Inner_hair_cells_P20_ChIP_overlap
Espn
Pcdh20
Bdnf
Tmc1
1700024G13Rik
Dnajc5b
Pcp4
Atp2b2
Ccdc68
AI593442
Efcab10
Zbbx
Hcn1
Nefm
Rbm24
Pcsk5
Grxcr1
Foxj1
Prr15
Skor1
Pou6f2
2010300C02Rik
Plxna4
Cdkl2
Kcnb1
Art1
Fhad1
Camk2b
Shank2
Dusp14
Gfi1
St8sia2
Eno4
Car7
Car12
Clic5
Akap6
Lmo7
Nek10
Armc2
Liph
Gdap1
Dner
Sorbs2
Cdh23
Sox2
Mtus2
Igsf21
Tmem200a
Lrguk
Kif6
Spa17
Dll1
Mn1
Cap2
Ptpn3
Zmat4
Mgat5b
Casc1
Tspan12
Chst9
Dzank1
Lhfpl4
Spef1
Grp
Ptgis
St8sia3
Casz1
Pawr
Rnf128
Rtn2
Usp29
Hook1
Ap3m2
Hopx
Raph1
Esr2
Cdk14
Bmp2
Cldn7
Cldn14
Krt222
Mast2
Ncald
Myo16
Arhgef28
Acss2
Cabp1
Tmem117
Fbxo2
Plekha7
Gdpd1
Epcam
Myo6
Lekr1
Pclo
Iqck
Cyb5r2
Mpdz
Pex5l
Ubtd1
Mmp16
Tspyl5
Sestd1
Cacna1d
Tnc
Fsd1l
Hs3st3a1
Efhc2
Frmd4b
2010007H06Rik
Samd15
Nt5dc3
Lpgat1
Dlg2
Aig1
Usp20
Rab39b
Twf1
Nek2
5033430I15Rik
Phtf2
Hmgn3
Eps8
Gpr4
Bbs4
Ahi1
Rab11fip4
Megf11
Vash2
Camk2n1
Ccser1
Cmtm8
Crym
Wdpcp
Akap9
Epha4
Strbp
Dtd1
Ttc30a1
Rfx3
Nsg2
Tmem107
Ate1
Rnf32
Ssx2ip
Man1a2
Aak1
Ccdc60
Fbxw7
Slc2a13
Atp8b1
Frrs1l
Tusc3
Plcxd2
Nap1l3
Cacnb2
Agap1
Kit
Arhgap24
Ulk4
Zfp664
Isl1
Acss3
Pcm1
Srcin1
Eya1
Pebp1
Relt
Calm2
Prkar2a
Lpin2
Etnk1
Nipal3
Rxra
Acot7
Hspa2
Fam92a
Shroom3
Dzip1l
Rnf157
Tspan3
Otud7b
Cacybp
Cystm1
Magi2
Nos1ap
Rad51ap2
Tnfrsf21
Chst8
B4galt4
Ctbp2
Ccs
Slc25a33
Cers5
Sdk1
Kalrn
Marveld3
Ccdc107
Fam161a
Klf12
Tfcp2
Synrg
Nceh1
Plch2
Knop1
Cyp51
Calm1
Peg3
Anxa4
Pigp
Zfp385b
Ktn1
Rwdd3
Tulp4
Unc79
Lman1
Ccdc112
Acsl4
Dach1
Dnm1l
Ttc8
Bbs2
Cpeb3
Hddc3
Golga4
Rab3b
Coq9
Map4k4
Cab39l
C77080
Krt28
Cadps2
AW209491
D630036H23Rik
Fam49a
Artn
Hcn4
Arid3b
Bace1
Gcc2
D430042O09Rik
Nebl
Dleu7
Ppp1r36
Pard3b
Zmiz1
Jmy
Ap1ar
Plat
Dclre1a
Sys1
Nudcd3
Krt23
Entpd6
Pfn2
Ildr1
Chd7
Pja2
Enpp4
Aknad1
Tmem17
Hdac2
Mphosph8
Gtpbp1
Setbp1
Atp2b1
Kif5b
Pgm1
Ccdc91
Klhl32
Wwc2
Ift57
Ppp1cb
Mtss1
Akt3
Phip
Lmod3
Trak1
Ccdc57
Rab3gap1
Art5
Stau2
Unc45a
Glis3
Arhgap5
Efcab2
Tnrc6b
Rdm1
Abi2
Sdc4
Wfdc2
Fam107b
Slco3a1
Gpr3
Tgs1
Ubl3
Dock10
Clvs1
Nup153
Mdh1
Trib2
Hsbp1
Rab11a
Smpdl3a
Ybx1
Tmem60
Tnrc6c
Ttc19
Samm50
Mllt3
Nek7
Sec14l1
Adam22
Whrn
Hsp90b1
Fam110c
Mrpl14
Calcoco1
Dnajb6
Ybx3
Kcnj2
Rora
Sugt1
Sh2d4a
2510009E07Rik
Pde4dip
Dad1
Atp5j
Mpped2
Fbxo9
Acbd6
Tm9sf2
Mib1
App
Habp4
Dscaml1
Actr8
Atg4c
Bcl2l14
Acsl1
Asap1
Pign
Clcc1
Gm5148
Daam1
Ntrk2
Dscam
Abr
Fhod3
Smim7
Homer1
Mpv17l
Tle3
Trip12
B4galt5
Xpa
Fut8
Ccser2
Iars
Mgst3
1110004F10Rik
Zfp428
Pkp4
Dicer1
Xpo1
Rpp38
Nfia
Wasl
Wipf2
Stag2
Ip6k2
Acad11
Mxi1
Usp25
Gatc
Cul3
Phlpp1
Spock3
Arap2
Mrpl54
Tfg
Setd5
Tctn1
Pde11a
Gadd45g
Pknox2
Atxn1
Slc9a9
Synj1
Kcnd3
Pnrc1
Cep112
Efhd2
Meaf6
Srek1
Pde4b
Fcho1
Gtf2a1
Smyd2
B3galnt1
Gclc
Kl
Ppp3ca
Tpgs2
Akt2
Fer1l6
Mtpn
Pcbp1
Txlna
Hmgcr
4930453N24Rik
Nrd1
Smim8
Zfand5
Cpd
Sacm1l
Ero1lb
Hivep2
Msh2
Immp2l
Mul1
Myo1e
Pdpk1
Slc1a4
Soat1
Zmiz2
Chrm3
Slc38a2
Fam110b
Cxxc5
Dhrs3
Magi1
Nubpl
Lrrfip2
Pitpnb
Atp8a1
Lonrf1
Tcf4
Wbp4
Zswim6
Ubap2
Trp53bp2
Bptf
St3gal1
Fam120b
Bhlhe40
Rala
Arglu1
Kif16b
Dock4
Ubb
Frmd5
Ccdc141
Smg7
Trim44
Tbl1xr1
Wdr7
Sirt5
Strip2
Prune2
Mink1
Fndc3a
Gtf3c1
Slc4a8
Ppargc1b
Wdr47
Lrrc8b
Tnks
Amer2
Ripk4
Nedd4l
Fundc1
Mttp
Nagk
Ehbp1
Msi2
Nsf
Edaradd
Glcci1
Tm9sf3
Cdon
Txlnb
Mphosph6
Wdr11
Spag7
Plxna2
Psat1
Acvr2a
Katnal1
Dync1i2
Smad1
Emc2
Baz2b
Cttn
Sobp
Mast4
Pgrmc2
Spata13
Vamp2
Ptprn2
Aph1b
Nrg4
Mdga1
Ogdhl
Nek1
Plekha5
C2cd3
Nars
Tmed8
Zfp292
Ube2e3
Ikzf4
Cbx4
Cbx8
Hap1
Ahcyl2
Pdhb
Sltm
Slc37a3
Hint3
Cmss1
Fam167a
Vdac3
Kpna6
Cfi
Ncoa3
Celf4
Pex14
Kctd15
Ppp1r13b
Nfatc1
Brwd1
Acbd3
Sri
Sgip1
Sptlc3
Zfp958
Lmbr1
Cops4
Ap3s1
Fnbp1l
Tex14
Calca
Pex26
Bend3
Gpr137c
Tmem121
Chd6
Pex3
Cdkal1
Dpysl2
Cog6
Tmem229a
Tlk1
Ndufs1
Adamts9
Rfx7
Vps13c
Micu1
Ing3
Rcan3
Ric8b
Mfsd1
Elmo1
Fggy
Eapp
Pak7
Gorasp2
Abcb7
Npas3
Rock2
Vps53
Rbm18
Crb2
Wars2
Nf1
Cand1
Sos2
Creb3l2
Ptpdc1
Tbca
Aloxe3
Pcdh1
Nlgn1
Vcl
Fam129b
Tslp
Med16
Elp4
Tmem170b
Reep1
Arid1a
Ercc6l2
Amz2
Ypel2
Col25a1
Pkd2l2
Peli2
Arl5a
Glt28d2
Cep44
Zfp608
Ankhd1
Pik3r3
Snrk
Vps54
Fryl
Zbtb18
Tssc4
Rmdn1
Lcorl
Slc39a14
Sh3bp4
Yeats2
Zrsr1
Tcf20
Zfp932
Slc25a12
Grk5
Acad12
Ttll10
Ddah1
Patz1
Lin7c
Agr3
Cox11
Otud1
Cep164
Ak4
Pla2g6
Rps6ka2
Pygb
Fbxl20
Hexim2
Zranb1
Gss
Ncoa1
Dhx40
AI429214
Nell2
Triap1
Lca5
Igf1r
Myom1
Dcbld2
Fbxl17
Fam168a
Chst2
Kctd5
Inpp4b
Tmem135
Akr1b3
Camta2
P4ha1
1700034H15Rik
Ttc37
Cnksr3
Tmem164
Gpr19
Cdk5rap1
Etl4
Hdac4
Ctdspl2
Orai2
Alyref2
Gan
Tmem141
Akap7
Gpld1
Tbc1d19
Smoc1
Btaf1
Polr3e
Lyrm1
Hspb11
Trhde
Wdfy3
Fat4
Ahr
Gtf2e2
Arrdc3
Abcc4
Prkaa2
Zfp438
Blcap
Pex12
Tbcel
Zcchc9
Xrcc4
2010109A12Rik
Ccnt2
Mfsd8
Ttc28
E2f6
Stk40
Rnf122
Dnajc6
Sik2
Zbtb41
Lrfn1
Gpr135
Map3k14
Hsf2
Inhba
Ppp3cc
Smim12
Arhgef38
Adsl
Dcun1d4
Gorab
Exoc6
Spg7
Tmem44
Ppm1k
Dhcr24
Ccng1
Card10
Fer
Rnls
Synpo2
Zbtb14
4931440P22Rik
Plekha6
Zc3h12c
Spdya
Slc29a4
Scyl1
Flrt3
Pias1
Trappc8
Rgs3
Tfb1m
Ttn
Ncoa5
Acvr1c
Nphp3
Ppp2r1b
Ncoa2
Gal
Zfp719
Rybp
Ebf3
Mrpl22
Ppm1l
Gm10549
Igf2bp3
Palld
Psmg1
Tma16
Zdhhc9
Synm
1700041G16Rik
Barx2
Wdr37
Kcnmb4
Rasl11b
Ttll11
Tmem26
Ccdc24
Mzt2
Slc35f3
Mgat5
Lrig1
Gm20498
Lgr4
1700056E22Rik
Pnpla6
Slc39a13
Zfp3
Tmem62
Uspl1
Tmem178
Mtrf1l
Slc45a1
Klhl8
Tpk1
Matk
Prkd1
9330160F10Rik
3830408C21Rik
Mmaa
Cdc14b
Noxred1
Farp1
Cdnf
Bmper
Elac1
Efcab5
Egln3
Lrp12
Fbxl22
Fam57a
Vat1l
Evc2
Oasl2
Lrrn3
Glra1
Aldh5a1
Cngb1
Atp5g2
Kbtbd8
Padi1
Trerf1
Pm20d1
Lingo2
Mfsd9
4933430I17Rik
Entpd7
Gm10655
Zfp709
Prr5
Pparg
Ap3m1
Gm10259
Gm6483
Stx19
Pde9a
Klhdc7a
Ubxn2b
Tmem132a
Mllt1
Gmpr
Ninl
Gm6741

### Sheet: Tuft up+innerhaircell
Up_regulated_Inner_hair_P20_ChIP_overlap
1700056E22Rik
Acad12
Acot7
Acsl4
Adam22
Anxa4
Ap3m2
Aph1b
Arhgef28
Atp2b2
Atp8a1
B4galt4
B4galt5
Bcl2l14
Bmp2
Cabp1
Camk2b
Car7
Card10
Cep44
Cers5
Cfi
Cldn14
Cmtm8
Cystm1
Ddah1
Dpysl2
Dusp14
Enpp4
Epha4
Ero1lb
Espn
Fam167a
Fam49a
Fam57a
Gmpr
Hap1
Hivep2
Hmgn3
Homer1
Hopx
Hsf2
Hspa2
Hspb11
Ildr1
Jmy
Kcnd3
Kctd15
Kit
Krt222
Krt23
Lca5
Lmbr1
Lyrm1
Map4k4
Matk
Mn1
Mphosph8
Msi2
Myo6
Nebl
Nek7
Nfatc1
Nrg4
Oasl2
Ogdhl
P4ha1
Patz1
Pcdh20
Phtf2
Pnpla6
Pparg
Ppp3ca
Ptpdc1
Rab3b
Rps6ka2
Sdc4
Sec14l1
Slc1a4
Slc4a8
Smg7
Smim12
Soat1
Spa17
Stk40
Strip2
Synrg
Tfb1m
Tle3
Tmed8
Tmem121
Tmem141
Tmem229a
Tnc
Trak1
Tslp
Ttll10
Ttll11
Tusc3
Ubtd1
Uspl1
Vamp2
Vdac3
Wdr47
Wdr7
Ypel2
Zbtb41
Zfp428
